# Optimization of Cas12a for multiplexed genome-scale transcriptional activation

**DOI:** 10.1101/2023.04.13.536783

**Authors:** Audrey L Griffith, Fengyi Zheng, Abby V McGee, Nathan Miller, Zsofia M Szegletes, Ganna Reint, Fabian Gademann, Ifunanya Nwolah, Mudra Hegde, Yanjing V Liu, Amy Goodale, John G Doench

**Author notes:** These authors contributed equally (Audrey L Griffith, Fengyi Zheng, Abby V McGee).

## Abstract

Cas12a CRISPR technology, unlike Cas9, allows for facile multiplexing of guide RNAs from a single transcript, simplifying combinatorial perturbations. While Cas12a has been implemented for multiplexed knockout genetic screens, it has yet to be optimized for CRISPR activation (CRISPRa) screens in human cells. Here we develop a new Cas12a-based transactivation domain (TAD) recruitment system using the ALFA nanobody and demonstrate simultaneous activation of up to four genes. We screen a genome-wide library to identify modulators of growth and MEK inhibition and we compare these results to those obtained with open reading frame (ORF) overexpression and Cas9-based CRISPRa. We find that the activity of multiplexed arrays is largely predictable from the best-performing guide and provide criteria for selecting active guides. We anticipate that these results will greatly accelerate the exploration of gene function and combinatorial phenotypes at scale.
