## Supplementary Data Files for "Optimization of Cas12a for multiplexed genome-scale transcriptional activation": Supplementary Data 2.xlsx

### Sheet: READ ME
Supplementary Data 2. Flow cytometry data
The file contains the raw MFI values, MFI values normalized to baseline parental expression, and percent positive metrics for each sample assessed via flow cytometry in Figures 1, 2, or 3.
Column Name	Description
Figure Panel	Panel in which all or a portion of this data is visualized
Cell Line	The sample's cell line
Cas12a Vector RDA	Unique RDA number assigned to vector, reference for Addgene
Cas12a Vector Architecture	Brief description of Cas12a vector components
dCas12a	Specific deactivating mutation in dCas12a
Nanobody Vector RDA	Unique RDA number assigned to vector, reference for Addgene
Nanobody Vector Architecture	Brief description of nanobody vector components
Replicate	Biological replicate corresponding to sample
Target	Cell surface marker target
Percent positive	Percent of single cells expressing target gene above baseline levels
MFI	Mean fluorescence intensity of the fluorophore conjugated to an antibody recognizing the target gene, reported for single cell population
MFI normalized to parental	MFI value normalized to baseline expression of target gene in parental cells

### Sheet: Figure 1
Figure Panel	Cell Line	Cas12a Vector RDA	Cas12a Vector Architecture	dCas12a	Replicate	Target	Percent positive	MFI	MFI normalized to parental
A,B	HT29	N/A	-	-	A	CD4	18.87	1651.6	1
A,B	HT29	595	NLS-dCas12a-NLS	D908A	A	CD4	17.32	1638	0.99
A,B	HT29	599	NLS-dCas12a-Activ-NLS	D908A	A	CD4	40.08	13750.9	8.33
A,B	HT29	588	NLS-VP64-dCas12a-Activ-NLS	D908A	A	CD4	44.21	22724.5	13.76
A,B	HT29	586	NLS-VP64-dCas12a-Activ	D908A	A	CD4	46.55	56942.3	34.48
A,B	HT29	598	NLS-dCas12a-NLS-Activ	D908A	A	CD4	49.84	17215.2	10.42
A,B	HT29	587	NLS-VP64-dCas12a-NLS-Activ	D908A	A	CD4	52	47006.1	28.46
A,B	HT29	597	NLS-dCas12a-Activ	D908A	A	CD4	54.07	32634.4	19.76
A,B	HT29	589	NLS-VP64-dCas12a-NLS-VP64	D908A	A	CD4	85.01	504778	305.63
A,B	HT29	644	NLS-VP64-dCas12a-VP64-NLS	D908A	A	CD4	85.41	452453	273.95
A,B	HT29	585	NLS-VP64-dCas12a-NLS	D908A	A	CD4	91.92	178349	107.99
A,B	HT29	600	NLS-dCas12a-NLS-VP64	D908A	A	CD4	93.34	171240	103.68
A,B	HT29	596	NLS-dCas12a-VP64-NLS	D908A	A	CD4	94.89	186253	112.77
A	HT29	634	NLS-dCas12a-NLS	E993A	A	CD4	13.24	1492.9	0.903911
A	HT29	642	NLS-VP64-dCas12a-Activ-NLS	E993A	A	CD4	19.33	2308.4	1.39767
A	HT29	640	NLS-VP64-dCas12a-Activ	E993A	A	CD4	22.29	5926.3	3.58822
A	HT29	593	NLS-dCas12a-Activ-NLS	E993A	A	CD4	23.24	4005.7	2.42535
A	HT29	641	NLS-VP64-dCas12a-NLS-Activ	E993A	A	CD4	24.64	6374.6	3.85965
A	HT29	637	NLS-dCas12a-NLS-Activ	E993A	A	CD4	27.58	4461.6	2.70138
A	HT29	636	NLS-dCas12a-Activ	E993A	A	CD4	34.25	8247.3	4.99352
A	HT29	643	NLS-VP64-dCas12a-NLS-VP64	E993A	A	CD4	70.34	127436	77.1588
A	HT29	639	NLS-VP64-dCas12a-VP64-NLS	E993A	A	CD4	74.64	155035	93.8696
A	HT29	638	NLS-VP64-dCas12a-NLS	E993A	A	CD4	83.31	87934.6	53.2421
A	HT29	594	NLS-dCas12a-NLS-VP64	E993A	A	CD4	93.44	152608	92.4004
A	HT29	635	NLS-dCas12a-VP64-NLS	E993A	A	CD4	94.56	152257	92.1878

### Sheet: Figure 2
Figure Panel	Cell Line	Cas12a Vector RDA	Cas12a Vector Architecture	Nanobody Vector RDA	Nanobody Vector Architecture	Replicate	Target	Percent positive	MFI	MFI normalized to parental
B	A375	759	Cas12a-Tagx1	702	NbALFA-Activ	A	CD4	62.2	19443	10.3
B	A375	759	Cas12a-Tagx1	702	NbALFA-Activ	B	CD4	65.6	20659	10.94
B	A375	759	Cas12a-Tagx1	703	NbALFA-VP64	A	CD4	27.7	4999	2.65
B	A375	759	Cas12a-Tagx1	703	NbALFA-VP64	B	CD4	25.8	4698	2.49
B	A375	759	Cas12a-Tagx1	705	NbALFA-p65	A	CD4	9.77	3018	1.6
B	A375	759	Cas12a-Tagx1	705	NbALFA-p65	B	CD4	7.41	2656	1.41
B	A375	761	Tagx1-Cas12a	702	NbALFA-Activ	A	CD4	41.2	9058	4.8
B	A375	761	Tagx1-Cas12a	702	NbALFA-Activ	B	CD4	37.4	9209	4.88
B	A375	761	Tagx1-Cas12a	703	NbALFA-VP64	A	CD4	19	4207	2.23
B	A375	761	Tagx1-Cas12a	703	NbALFA-VP64	B	CD4	18.2	4302	2.28
B	A375	761	Tagx1-Cas12a	705	NbALFA-p65	A	CD4	2.57	2314	1.23
B	A375	761	Tagx1-Cas12a	705	NbALFA-p65	B	CD4	2.43	2270	1.2
B	A375	762	Tagx3-Cas12a	702	NbALFA-Activ	A	CD4	32.5	14962	7.92
B	A375	762	Tagx3-Cas12a	702	NbALFA-Activ	B	CD4	36.7	22204	11.76
B	A375	762	Tagx3-Cas12a	703	NbALFA-VP64	A	CD4	65.4	95339	50.5
B	A375	762	Tagx3-Cas12a	703	NbALFA-VP64	B	CD4	64.5	90627	48
B	A375	762	Tagx3-Cas12a	705	NbALFA-p65	A	CD4	79.4	29512	15.63
B	A375	762	Tagx3-Cas12a	705	NbALFA-p65	B	CD4	79.7	43188	22.88
B	A375	763	Tagx5-Cas12a	702	NbALFA-Activ	A	CD4	33.8	12628	6.69
B	A375	763	Tagx5-Cas12a	702	NbALFA-Activ	B	CD4	35.2	11576	6.13
B	A375	763	Tagx5-Cas12a	703	NbALFA-VP64	A	CD4	65.5	98710	52.28
B	A375	763	Tagx5-Cas12a	703	NbALFA-VP64	B	CD4	65.3	119253	63.16
B	A375	763	Tagx5-Cas12a	705	NbALFA-p65	A	CD4	83.1	105052	55.64
B	A375	763	Tagx5-Cas12a	705	NbALFA-p65	B	CD4	82.5	117483	62.23
B	A375	765	Cas12a-Tagx3	702	NbALFA-Activ	A	CD4	55	37667	19.95
B	A375	765	Cas12a-Tagx3	702	NbALFA-Activ	B	CD4	57	52750	27.94
B	A375	765	Cas12a-Tagx3	703	NbALFA-VP64	A	CD4	80.1	191536	101.45
B	A375	765	Cas12a-Tagx3	703	NbALFA-VP64	B	CD4	78.6	208541	110.46
B	A375	765	Cas12a-Tagx3	705	NbALFA-p65	A	CD4	83.9	46414	24.58
B	A375	765	Cas12a-Tagx3	705	NbALFA-p65	B	CD4	85.2	65732	34.82
B	A375	N/A	N/A	N/A	N/A	N/A	CD4	0.02	1888	1
B	HCC2429	N/A	N/A	N/A	N/A	N/A	CD4	0.017	301	1
B	HCC2429	759	Cas12a-Tagx1	702	NbALFA-Activ	A	CD4	1.38	351	1.17
B	HCC2429	759	Cas12a-Tagx1	702	NbALFA-Activ	B	CD4	1.09	343	1.14
B	HCC2429	759	Cas12a-Tagx1	703	NbALFA-VP64	A	CD4	0.25	290	0.96
B	HCC2429	759	Cas12a-Tagx1	703	NbALFA-VP64	B	CD4	0.23	286	0.95
B	HCC2429	759	Cas12a-Tagx1	705	NbALFA-p65	A	CD4	1.93	385	1.28
B	HCC2429	759	Cas12a-Tagx1	705	NbALFA-p65	B	CD4	1.78	351	1.17
B	HCC2429	761	Tagx1-Cas12a	702	NbALFA-Activ	A	CD4	0.38	309	1.03
B	HCC2429	761	Tagx1-Cas12a	702	NbALFA-Activ	B	CD4	0.54	320	1.06
B	HCC2429	761	Tagx1-Cas12a	703	NbALFA-VP64	A	CD4	0.12	284	0.94
B	HCC2429	761	Tagx1-Cas12a	703	NbALFA-VP64	B	CD4	0.24	288	0.96
B	HCC2429	761	Tagx1-Cas12a	705	NbALFA-p65	A	CD4	1.13	322	1.07
B	HCC2429	761	Tagx1-Cas12a	705	NbALFA-p65	B	CD4	0.99	316	1.05
B	HCC2429	762	Tagx3-Cas12a	702	NbALFA-Activ	A	CD4	1.28	401	1.33
B	HCC2429	762	Tagx3-Cas12a	702	NbALFA-Activ	B	CD4	1.05	374	1.24
B	HCC2429	762	Tagx3-Cas12a	703	NbALFA-VP64	A	CD4	5.82	1057	3.51
B	HCC2429	762	Tagx3-Cas12a	703	NbALFA-VP64	B	CD4	5.66	888	2.95
B	HCC2429	762	Tagx3-Cas12a	705	NbALFA-p65	A	CD4	32.7	3640	12.09
B	HCC2429	762	Tagx3-Cas12a	705	NbALFA-p65	B	CD4	30.5	3172	10.54
B	HCC2429	763	Tagx5-Cas12a	702	NbALFA-Activ	A	CD4	1.26	383	1.27
B	HCC2429	763	Tagx5-Cas12a	702	NbALFA-Activ	B	CD4	1.07	420	1.4
B	HCC2429	763	Tagx5-Cas12a	703	NbALFA-VP64	A	CD4	15.2	3535	11.74
B	HCC2429	763	Tagx5-Cas12a	703	NbALFA-VP64	B	CD4	12.1	2387	7.93
B	HCC2429	763	Tagx5-Cas12a	705	NbALFA-p65	A	CD4	52.9	13879	46.11
B	HCC2429	763	Tagx5-Cas12a	705	NbALFA-p65	B	CD4	51.4	13286	44.14
B	HCC2429	765	Cas12a-Tagx3	702	NbALFA-Activ	A	CD4	8.89	1784	5.93
B	HCC2429	765	Cas12a-Tagx3	702	NbALFA-Activ	B	CD4	8.1	1521	5.05
B	HCC2429	765	Cas12a-Tagx3	703	NbALFA-VP64	A	CD4	14.6	1945	6.46
B	HCC2429	765	Cas12a-Tagx3	703	NbALFA-VP64	B	CD4	21	5196	17.26
B	HCC2429	765	Cas12a-Tagx3	705	NbALFA-p65	A	CD4	52	9097	30.22
B	HCC2429	765	Cas12a-Tagx3	705	NbALFA-p65	B	CD4	42.8	4920	16.35
B	HT29	N/A	N/A	N/A	N/A	N/A	CD4	1.27	602	1
B	HT29	759	Cas12a-Tagx1	702	NbALFA-Activ	A	CD4	30.3	1815	3.01
B	HT29	759	Cas12a-Tagx1	702	NbALFA-Activ	B	CD4	26.1	1593	2.65
B	HT29	759	Cas12a-Tagx1	703	NbALFA-VP64	A	CD4	73.3	7152	11.88
B	HT29	759	Cas12a-Tagx1	703	NbALFA-VP64	B	CD4	67.9	5214	8.66
B	HT29	759	Cas12a-Tagx1	705	NbALFA-p65	A	CD4	56.8	2369	3.94
B	HT29	759	Cas12a-Tagx1	705	NbALFA-p65	B	CD4	53	2037	3.38
B	HT29	761	Tagx1-Cas12a	702	NbALFA-Activ	A	CD4	47.3	2412	4.01
B	HT29	761	Tagx1-Cas12a	702	NbALFA-Activ	B	CD4	49.5	2756	4.58
B	HT29	761	Tagx1-Cas12a	703	NbALFA-VP64	A	CD4	76	5394	8.96
B	HT29	761	Tagx1-Cas12a	703	NbALFA-VP64	B	CD4	79.2	6756	11.22
B	HT29	761	Tagx1-Cas12a	705	NbALFA-p65	A	CD4	72.4	2732	4.54
B	HT29	761	Tagx1-Cas12a	705	NbALFA-p65	B	CD4	74.8	2852	4.74
B	HT29	762	Tagx3-Cas12a	702	NbALFA-Activ	A	CD4	46.3	2965	4.93
B	HT29	762	Tagx3-Cas12a	702	NbALFA-Activ	B	CD4	51.6	3540	5.88
B	HT29	762	Tagx3-Cas12a	703	NbALFA-VP64	A	CD4	89	37885	62.93
B	HT29	762	Tagx3-Cas12a	703	NbALFA-VP64	B	CD4	91.2	44889	74.57
B	HT29	762	Tagx3-Cas12a	705	NbALFA-p65	A	CD4	90.2	20518	34.08
B	HT29	762	Tagx3-Cas12a	705	NbALFA-p65	B	CD4	88.4	17331	28.79
B	HT29	763	Tagx5-Cas12a	702	NbALFA-Activ	A	CD4	41.7	2973	4.94
B	HT29	763	Tagx5-Cas12a	702	NbALFA-Activ	B	CD4	42.6	3472	5.77
B	HT29	763	Tagx5-Cas12a	703	NbALFA-VP64	A	CD4	88.4	101370	168.39
B	HT29	763	Tagx5-Cas12a	703	NbALFA-VP64	B	CD4	90.3	123118	204.51
B	HT29	763	Tagx5-Cas12a	705	NbALFA-p65	A	CD4	82.8	24533	40.75
B	HT29	763	Tagx5-Cas12a	705	NbALFA-p65	B	CD4	83.1	24562	40.8
B	HT29	765	Cas12a-Tagx3	702	NbALFA-Activ	A	CD4	29.2	1746	2.9
B	HT29	765	Cas12a-Tagx3	702	NbALFA-Activ	B	CD4	47	3521	5.85
B	HT29	765	Cas12a-Tagx3	703	NbALFA-VP64	A	CD4	78	21229	35.26
B	HT29	765	Cas12a-Tagx3	703	NbALFA-VP64	B	CD4	79	24675	40.99
B	HT29	765	Cas12a-Tagx3	705	NbALFA-p65	A	CD4	69.6	7439	12.36
B	HT29	765	Cas12a-Tagx3	705	NbALFA-p65	B	CD4	72.6	8412	13.97
C	HT29	N/A	N/A	N/A	N/A	A	CD4	0.97	490	1
C	HT29	716	dCas12a-Tagx3	701	NbALFA	A	CD4	2.04	544	1.11
C	HT29	716	dCas12a-Tagx3	702	NbALFA-Activ	A	CD4	44.9	2312	4.72
C	HT29	716	dCas12a-Tagx3	703	NbALFA-VP64	A	CD4	85.6	41155	83.99
C	HT29	716	dCas12a-Tagx3	705	NbALFA-p65	A	CD4	88	19627	40.06
C	HT29	716	dCas12a-Tagx3	706	VP64-NbALFA	A	CD4	78.9	37366	76.26
C	HT29	716	dCas12a-Tagx3	707	VP64-NbALFA-Activ	A	CD4	67.7	4091	8.35
C	HT29	716	dCas12a-Tagx3	708	VP64-NbALFA-VP64	A	CD4	76	36399	74.28
C	HT29	716	dCas12a-Tagx3	710	VP64-NbALFA-p65	A	CD4	71.6	23135	47.21
C	HT29	716	dCas12a-Tagx3	711	p65-NbALFA	A	CD4	74.5	10655	21.74
C	HT29	716	dCas12a-Tagx3	712	p65-NbALFA-Activ	A	CD4	42.4	3010	6.14
C	HT29	716	dCas12a-Tagx3	713	p65-NbALFA-VP64	A	CD4	59.8	21307	43.48
C	HT29	716	dCas12a-Tagx3	715	p65-NbALFA-p65	A	CD4	8.57	1270	2.59
C	HT29	717	VP64-dCas12a-Tagx3	701	NbALFA	A	CD4	32.2	2040	4.16
C	HT29	717	VP64-dCas12a-Tagx3	702	NbALFA-Activ	A	CD4	34.4	4722	9.64
C	HT29	717	VP64-dCas12a-Tagx3	703	NbALFA-VP64	A	CD4	73.7	58410	119.2
C	HT29	717	VP64-dCas12a-Tagx3	705	NbALFA-p65	A	CD4	88	110779	226.08
C	HT29	717	VP64-dCas12a-Tagx3	706	VP64-NbALFA	A	CD4	38.4	6857	13.99
C	HT29	717	VP64-dCas12a-Tagx3	707	VP64-NbALFA-Activ	A	CD4	42.2	2894	5.91
C	HT29	717	VP64-dCas12a-Tagx3	708	VP64-NbALFA-VP64	A	CD4	31.4	6627	13.52
C	HT29	717	VP64-dCas12a-Tagx3	710	VP64-NbALFA-p65	A	CD4	31.3	5126	10.46
C	HT29	717	VP64-dCas12a-Tagx3	711	p65-NbALFA	A	CD4	51.4	18857	38.48
C	HT29	717	VP64-dCas12a-Tagx3	712	p65-NbALFA-Activ	A	CD4	25.4	2466	5.03
C	HT29	717	VP64-dCas12a-Tagx3	713	p65-NbALFA-VP64	A	CD4	21.2	3151	6.43
C	HT29	717	VP64-dCas12a-Tagx3	715	p65-NbALFA-p65	A	CD4	34.6	2421	4.94
C	HT29	718	p65-dCas12a-Tagx3	701	NbALFA	A	CD4	2.19	569	1.16
C	HT29	718	p65-dCas12a-Tagx3	702	NbALFA-Activ	A	CD4	16.8	1162	2.37
C	HT29	718	p65-dCas12a-Tagx3	703	NbALFA-VP64	A	CD4	56.9	16276	33.22
C	HT29	718	p65-dCas12a-Tagx3	705	NbALFA-p65	A	CD4	74.9	15376	31.38
C	HT29	718	p65-dCas12a-Tagx3	706	VP64-NbALFA	A	CD4	28.5	3234	6.6
C	HT29	718	p65-dCas12a-Tagx3	707	VP64-NbALFA-Activ	A	CD4	31	1609	3.28
C	HT29	718	p65-dCas12a-Tagx3	708	VP64-NbALFA-VP64	A	CD4	28.5	3855	7.87
C	HT29	718	p65-dCas12a-Tagx3	710	VP64-NbALFA-p65	A	CD4	30.9	4334	8.84
C	HT29	718	p65-dCas12a-Tagx3	711	p65-NbALFA	A	CD4	11	1759	3.59
C	HT29	718	p65-dCas12a-Tagx3	712	p65-NbALFA-Activ	A	CD4	11.3	1139	2.32
C	HT29	718	p65-dCas12a-Tagx3	713	p65-NbALFA-VP64	A	CD4	12.3	1185	2.42
C	HT29	718	p65-dCas12a-Tagx3	715	p65-NbALFA-p65	A	CD4	8.38	1070	2.18
D	HT29	N/A	N/A	N/A	N/A	A	CD4	0.97	490	1
D	HT29	RDA_682	dCas12a-VP64	N/A	N/A	A	CD4	86.5	8288	16.91
D	HT29	RDA_717	VP64-dCas12a-Tagx3	RDA_705	NbALFA-p65	A	CD4	88	110779	226.08

### Sheet: Figure 3
Figure Panel	Cell Line	Cas12a Vector RDA	Cas12a Vector Architecture	Nanobody Vector RDA	Nanobody Vector Architecture	Replicate	Target	Percent positive	MFI	MFI normalized to parental
A	A375	816	Tagx5-dCas12a-VP64-VP64	804	NbALFA-VP64	A	CD274	59.8	183984	7.56544
A	A375	816	Tagx5-dCas12a-VP64-VP64	805	NbALFA-p65	A	CD274	88.3	367194	15.0991
A	A375	816	Tagx5-dCas12a-VP64-VP64	807	NbALFA-VP64	A	CD97	93.9	106303	93.0035
A	A375	816	Tagx5-dCas12a-VP64-VP64	808	NbALFA-p65	A	CD97	94.9	121769	106.535
A	A375	816	Tagx5-dCas12a-VP64-VP64	810	NbALFA-VP64	A	CD4	82.6	35780	48.9466
A	A375	816	Tagx5-dCas12a-VP64-VP64	811	NbALFA-p65	A	CD4	95.5	80065	109.528
A	A375	816	Tagx5-dCas12a-VP64-VP64	813	NbALFA-VP64	A	CD26	1.62	584	0.928458
A	A375	816	Tagx5-dCas12a-VP64-VP64	814	NbALFA-p65	A	CD26	8.74	813	1.29253
A	A375	816	Tagx5-dCas12a-VP64-VP64	804	NbALFA-VP64	B	CD274	61.9	198992	8.18257
A	A375	816	Tagx5-dCas12a-VP64-VP64	805	NbALFA-p65	B	CD274	87.8	365223	15.018
A	A375	816	Tagx5-dCas12a-VP64-VP64	807	NbALFA-VP64	B	CD97	94.4	108206	94.6684
A	A375	816	Tagx5-dCas12a-VP64-VP64	808	NbALFA-p65	B	CD97	96.2	144162	126.126
A	A375	816	Tagx5-dCas12a-VP64-VP64	810	NbALFA-VP64	B	CD4	85	53377	73.0192
A	A375	816	Tagx5-dCas12a-VP64-VP64	811	NbALFA-p65	B	CD4	95.2	75998	103.964
A	A375	816	Tagx5-dCas12a-VP64-VP64	813	NbALFA-VP64	B	CD26	1.55	560	0.890302
A	A375	816	Tagx5-dCas12a-VP64-VP64	814	NbALFA-p65	B	CD26	9.4	790	1.25596
A	A375	N/A	N/A	N/A	N/A	N/A	CD26	0.41	629	1
A	A375	N/A	N/A	N/A	N/A	N/A	CD4	0.41	731	1
A	A375	N/A	N/A	N/A	N/A	N/A	CD97	0.39	1143	1
A	A375	N/A	N/A	N/A	N/A	N/A	CD274	1.13	26301	1.0815
A	HCC2429	816	Tagx5-dCas12a-VP64	804	NbALFA-VP64	A	CD274	60.9	17227	24.1275
A	HCC2429	816	Tagx5-dCas12a-VP64	805	NbALFA-p65	A	CD274	95.4	108222	151.571
A	HCC2429	816	Tagx5-dCas12a-VP64	806	NbALFA-p65-HSF1	A	CD274	50.4	20058	28.0924
A	HCC2429	816	Tagx5-dCas12a-VP64	807	NbALFA-VP64	A	CD97	43.2	9979	13.5769
A	HCC2429	816	Tagx5-dCas12a-VP64	808	NbALFA-p65	A	CD97	86	26222	35.6762
A	HCC2429	816	Tagx5-dCas12a-VP64	809	NbALFA-p65-HSF1	A	CD97	55.6	9069	12.3388
A	HCC2429	816	Tagx5-dCas12a-VP64	810	NbALFA-VP64	A	CD4	39.9	12478	32.7507
A	HCC2429	816	Tagx5-dCas12a-VP64	811	NbALFA-p65	A	CD4	89.5	39546	103.795
A	HCC2429	816	Tagx5-dCas12a-VP64	812	NbALFA-p65-HSF1	A	CD4	57.8	19590	51.4173
A	HCC2429	816	Tagx5-dCas12a-VP64	813	NbALFA-VP64	A	CD26	7.45	1494	1.74941
A	HCC2429	816	Tagx5-dCas12a-VP64	814	NbALFA-p65	A	CD26	11.6	2046	2.39578
A	HCC2429	816	Tagx5-dCas12a-VP64	815	NbALFA-p65-HSF1	A	CD26	6.67	1724	2.01874
A	HCC2429	816	Tagx5-dCas12a-VP64	804	NbALFA-VP64	B	CD274	61.6	18478	25.8796
A	HCC2429	816	Tagx5-dCas12a-VP64	805	NbALFA-p65	B	CD274	95.8	105624	147.933
A	HCC2429	816	Tagx5-dCas12a-VP64	806	NbALFA-p65-HSF1	B	CD274	53.6	16551	23.1807
A	HCC2429	816	Tagx5-dCas12a-VP64	807	NbALFA-VP64	B	CD97	42.9	10177	13.8463
A	HCC2429	816	Tagx5-dCas12a-VP64	808	NbALFA-p65	B	CD97	84.3	23802	32.3837
A	HCC2429	816	Tagx5-dCas12a-VP64	809	NbALFA-p65-HSF1	B	CD97	53.2	9131	12.4231
A	HCC2429	816	Tagx5-dCas12a-VP64	810	NbALFA-VP64	B	CD4	32.9	7520	19.7375
A	HCC2429	816	Tagx5-dCas12a-VP64	811	NbALFA-p65	B	CD4	88.6	35800	93.9633
A	HCC2429	816	Tagx5-dCas12a-VP64	812	NbALFA-p65-HSF1	B	CD4	60.7	17463	45.8346
A	HCC2429	816	Tagx5-dCas12a-VP64	813	NbALFA-VP64	B	CD26	5.95	1387	1.62412
A	HCC2429	816	Tagx5-dCas12a-VP64	814	NbALFA-p65	B	CD26	10.3	1882	2.20375
A	HCC2429	816	Tagx5-dCas12a-VP64	815	NbALFA-p65-HSF1	B	CD26	6.94	1711	2.00351
A	HCC2429	N/A	N/A	N/A	N/A	N/A	CD26	0.73	854	1
A	HCC2429	N/A	N/A	N/A	N/A	N/A	CD4	0.28	381	1
A	HCC2429	N/A	N/A	N/A	N/A	N/A	CD97	0.52	735	1
A	HCC2429	N/A	N/A	N/A	N/A	N/A	CD274	1.14	714	1
A	HT29	816	Tagx5-dCas12a-VP64	804	NbALFA-VP64	A	CD274	99.6	65479	72.0341
A	HT29	816	Tagx5-dCas12a-VP64	805	NbALFA-p65	A	CD274	99.8	64844	71.3355
A	HT29	816	Tagx5-dCas12a-VP64	806	NbALFA-p65-HSF1	A	CD274	100	84490	92.9483
A	HT29	816	Tagx5-dCas12a-VP64	807	NbALFA-VP64	A	CD97	98.7	70972	77.2274
A	HT29	816	Tagx5-dCas12a-VP64	808	NbALFA-p65	A	CD97	98.1	30432	33.1143
A	HT29	816	Tagx5-dCas12a-VP64	809	NbALFA-p65-HSF1	A	CD97	98.3	59793	65.0631
A	HT29	816	Tagx5-dCas12a-VP64	810	NbALFA-VP64	A	CD4	99.3	67891	147.589
A	HT29	816	Tagx5-dCas12a-VP64	811	NbALFA-p65	A	CD4	99.5	43136	93.7739
A	HT29	816	Tagx5-dCas12a-VP64	812	NbALFA-p65-HSF1	A	CD4	99.1	79366	172.535
A	HT29	816	Tagx5-dCas12a-VP64	813	NbALFA-VP64	A	CD26	65	9513	9.41881
A	HT29	816	Tagx5-dCas12a-VP64	814	NbALFA-p65	A	CD26	87.4	17074	16.905
A	HT29	816	Tagx5-dCas12a-VP64	815	NbALFA-p65-HSF1	A	CD26	88.7	14075	13.9356
A	HT29	816	Tagx5-dCas12a-VP64	804	NbALFA-VP64	B	CD274	99.8	66837	73.5281
A	HT29	816	Tagx5-dCas12a-VP64	805	NbALFA-p65	B	CD274	99.8	66405	73.0528
A	HT29	816	Tagx5-dCas12a-VP64	806	NbALFA-p65-HSF1	B	CD274	100	79594	87.5622
A	HT29	816	Tagx5-dCas12a-VP64	807	NbALFA-VP64	B	CD97	98.2	63179	68.7476
A	HT29	816	Tagx5-dCas12a-VP64	808	NbALFA-p65	B	CD97	97.5	30785	33.4984
A	HT29	816	Tagx5-dCas12a-VP64	809	NbALFA-p65-HSF1	B	CD97	98.1	54495	59.2982
A	HT29	816	Tagx5-dCas12a-VP64	810	NbALFA-VP64	B	CD4	99.2	68627	149.189
A	HT29	816	Tagx5-dCas12a-VP64	811	NbALFA-p65	B	CD4	99.6	53931	117.241
A	HT29	816	Tagx5-dCas12a-VP64	812	NbALFA-p65-HSF1	B	CD4	98.9	76059	165.346
A	HT29	816	Tagx5-dCas12a-VP64	813	NbALFA-VP64	B	CD26	61.5	8709	8.62277
A	HT29	816	Tagx5-dCas12a-VP64	814	NbALFA-p65	B	CD26	87	15995	15.8366
A	HT29	816	Tagx5-dCas12a-VP64	815	NbALFA-p65-HSF1	B	CD26	86	12849	12.7218
A	HT29	N/A	N/A	N/A	N/A	N/A	CD26	0.67	1010	1
A	HT29	N/A	N/A	N/A	N/A	N/A	CD4	0.31	460	1
A	HT29	N/A	N/A	N/A	N/A	N/A	CD97	0.47	919	1
A	HT29	N/A	N/A	N/A	N/A	N/A	CD274	1.03	909	1
B	A375	816	Tagx5-dCas12a-VP64	907	NbALFA-VP64	A	CD26	0.921	674	0.99
B	A375	816	Tagx5-dCas12a-VP64	907	NbALFA-VP64	A	CD97	1.047	852	0.65
B	A375	816	Tagx5-dCas12a-VP64	908	NbALFA-p65	A	CD26	19.47	1824	2.67
B	A375	816	Tagx5-dCas12a-VP64	908	NbALFA-p65	A	CD97	2.88	1085	0.82
B	A375	816	Tagx5-dCas12a-VP64	910	NbALFA-VP64	A	CD26	0.14	591	0.86
B	A375	816	Tagx5-dCas12a-VP64	910	NbALFA-VP64	A	CD97	0.079	852	0.65
B	A375	816	Tagx5-dCas12a-VP64	911	NbALFA-p65	A	CD26	0.061	601	0.88
B	A375	816	Tagx5-dCas12a-VP64	911	NbALFA-p65	A	CD97	0.38	870	0.66
B	A375	816	Tagx5-dCas12a-VP64	913	NbALFA-VP64	A	CD26	7.48	555	0.81
B	A375	816	Tagx5-dCas12a-VP64	913	NbALFA-VP64	A	CD97	9.3	972	0.74
B	A375	816	Tagx5-dCas12a-VP64	914	NbALFA-p65	A	CD26	0.072	569	0.83
B	A375	816	Tagx5-dCas12a-VP64	914	NbALFA-p65	A	CD97	1.56	1475	1.12
B	A375	816	Tagx5-dCas12a-VP64	907	NbALFA-VP64	B	CD26	1.74	714	1.04
B	A375	816	Tagx5-dCas12a-VP64	907	NbALFA-VP64	B	CD97	0.24	811	0.61
B	A375	816	Tagx5-dCas12a-VP64	908	NbALFA-p65	B	CD26	17.81	1754	2.56
B	A375	816	Tagx5-dCas12a-VP64	908	NbALFA-p65	B	CD97	2.09	1026	0.78
B	A375	816	Tagx5-dCas12a-VP64	910	NbALFA-VP64	B	CD26	0.12	615	0.9
B	A375	816	Tagx5-dCas12a-VP64	910	NbALFA-VP64	B	CD97	0.3	843	0.64
B	A375	816	Tagx5-dCas12a-VP64	911	NbALFA-p65	B	CD26	0.226	643	0.94
B	A375	816	Tagx5-dCas12a-VP64	911	NbALFA-p65	B	CD97	0.45	902	0.68
B	A375	816	Tagx5-dCas12a-VP64	913	NbALFA-VP64	B	CD26	24.3	557	0.81
B	A375	816	Tagx5-dCas12a-VP64	913	NbALFA-VP64	B	CD97	10.7	874	0.66
B	A375	816	Tagx5-dCas12a-VP64	914	NbALFA-p65	B	CD26	0.079	612	0.89
B	A375	816	Tagx5-dCas12a-VP64	914	NbALFA-p65	B	CD97	0.51	1422	1.08
B	A375	N/A	N/A	N/A	N/A	N/A	CD26	0	684	1
B	A375	N/A	N/A	N/A	N/A	N/A	CD97	2.339	1319	1
B	A375	816	Tagx5-dCas12a-VP64	N/A	N/A	N/A	CD26	0.22	657	0.96
B	A375	816	Tagx5-dCas12a-VP64	N/A	N/A	N/A	CD97	0.22	823	0.62
B	HCC2429	816	Tagx5-dCas12a-VP64	907	NbALFA-VP64	A	CD26	6.23	703	1.71
B	HCC2429	816	Tagx5-dCas12a-VP64	908	NbALFA-p65	A	CD26	12.42	1000	2.43
B	HCC2429	816	Tagx5-dCas12a-VP64	909	NbALFA-p65-HSF1	A	CD26	3.5	595	1.44
B	HCC2429	816	Tagx5-dCas12a-VP64	910	NbALFA-VP64	A	CD26	0.99	502	1.22
B	HCC2429	816	Tagx5-dCas12a-VP64	911	NbALFA-p65	A	CD26	1.04	536	1.3
B	HCC2429	816	Tagx5-dCas12a-VP64	912	NbALFA-p65-HSF1	A	CD26	1.556	505	1.23
B	HCC2429	816	Tagx5-dCas12a-VP64	913	NbALFA-VP64	A	CD26	0.8	463	1.12
B	HCC2429	816	Tagx5-dCas12a-VP64	914	NbALFA-p65	A	CD26	0.69	451	1.09
B	HCC2429	816	Tagx5-dCas12a-VP64	915	NbALFA-p65-HSF1	A	CD26	0.996	481	1.17
B	HCC2429	816	Tagx5-dCas12a-VP64	907	NbALFA-VP64	A	CD97	0.097	400	1.08
B	HCC2429	816	Tagx5-dCas12a-VP64	908	NbALFA-p65	A	CD97	0.103	411	1.1
B	HCC2429	816	Tagx5-dCas12a-VP64	909	NbALFA-p65-HSF1	A	CD97	1.23	474	1.27
B	HCC2429	816	Tagx5-dCas12a-VP64	910	NbALFA-VP64	A	CD97	0.059	404	1.09
B	HCC2429	816	Tagx5-dCas12a-VP64	911	NbALFA-p65	A	CD97	0.083	386	1.04
B	HCC2429	816	Tagx5-dCas12a-VP64	912	NbALFA-p65-HSF1	A	CD97	1.149	465	1.25
B	HCC2429	816	Tagx5-dCas12a-VP64	913	NbALFA-VP64	A	CD97	0.16	404	1.09
B	HCC2429	816	Tagx5-dCas12a-VP64	914	NbALFA-p65	A	CD97	0.14	408	1.1
B	HCC2429	816	Tagx5-dCas12a-VP64	915	NbALFA-p65-HSF1	A	CD97	0.913	442	1.19
B	HCC2429	816	Tagx5-dCas12a-VP64	907	NbALFA-VP64	B	CD26	5	609	1.07
B	HCC2429	816	Tagx5-dCas12a-VP64	908	NbALFA-p65	B	CD26	11.15	920	1.62
B	HCC2429	816	Tagx5-dCas12a-VP64	909	NbALFA-p65-HSF1	B	CD26	3.47	584	1.03
B	HCC2429	816	Tagx5-dCas12a-VP64	910	NbALFA-VP64	B	CD26	1.019	510	0.9
B	HCC2429	816	Tagx5-dCas12a-VP64	911	NbALFA-p65	B	CD26	0.93	474	0.83
B	HCC2429	816	Tagx5-dCas12a-VP64	912	NbALFA-p65-HSF1	B	CD26	1.62	480	0.84
B	HCC2429	816	Tagx5-dCas12a-VP64	913	NbALFA-VP64	B	CD26	0.95	469	0.82
B	HCC2429	816	Tagx5-dCas12a-VP64	914	NbALFA-p65	B	CD26	0.72	473	0.83
B	HCC2429	816	Tagx5-dCas12a-VP64	915	NbALFA-p65-HSF1	B	CD26	1.04	459	0.81
B	HCC2429	816	Tagx5-dCas12a-VP64	907	NbALFA-VP64	B	CD97	0.11	402	0.69
B	HCC2429	816	Tagx5-dCas12a-VP64	908	NbALFA-p65	B	CD97	0.29	428	0.73
B	HCC2429	816	Tagx5-dCas12a-VP64	909	NbALFA-p65-HSF1	B	CD97	1.429	496	0.85
B	HCC2429	816	Tagx5-dCas12a-VP64	910	NbALFA-VP64	B	CD97	0.2	407	0.7
B	HCC2429	816	Tagx5-dCas12a-VP64	911	NbALFA-p65	B	CD97	0.04	398	0.68
B	HCC2429	816	Tagx5-dCas12a-VP64	912	NbALFA-p65-HSF1	B	CD97	1.13	464	0.79
B	HCC2429	816	Tagx5-dCas12a-VP64	913	NbALFA-VP64	B	CD97	0.121	397	0.68
B	HCC2429	816	Tagx5-dCas12a-VP64	914	NbALFA-p65	B	CD97	0.085	428	0.73
B	HCC2429	816	Tagx5-dCas12a-VP64	915	NbALFA-p65-HSF1	B	CD97	1.185	706	1.21
B	HCC2429	816	Tagx5-dCas12a-VP64	N/A	N/A	N/A	CD26	3.1	545	1.32
B	HCC2429	N/A	N/A	N/A	N/A	N/A	CD26	0.48	412	1
B	HCC2429	N/A	N/A	N/A	N/A	N/A	CD97	0.018	372	1
B	HCC2429	816	Tagx5-dCas12a-VP64	N/A	N/A	N/A	CD97	0	402	1.08
B	HT29	816	Tagx5-dCas12a-VP64	907	NbALFA-VP64	A	CD26	84.35	24852	12.34
B	HT29	816	Tagx5-dCas12a-VP64	907	NbALFA-VP64	A	CD97	69.13	17396	5.08
B	HT29	816	Tagx5-dCas12a-VP64	908	NbALFA-p65	A	CD26	96.31	43081	21.39
B	HT29	816	Tagx5-dCas12a-VP64	908	NbALFA-p65	A	CD97	89.62	28369	8.29
B	HT29	816	Tagx5-dCas12a-VP64	909	NbALFA-p65-HSF1	A	CD26	94.52	33623	16.69
B	HT29	816	Tagx5-dCas12a-VP64	909	NbALFA-p65-HSF1	A	CD97	80.6	19715	5.76
B	HT29	816	Tagx5-dCas12a-VP64	910	NbALFA-VP64	A	CD26	13.35	3699	1.84
B	HT29	816	Tagx5-dCas12a-VP64	910	NbALFA-VP64	A	CD97	40.95	6872	2.01
B	HT29	816	Tagx5-dCas12a-VP64	911	NbALFA-p65	A	CD26	21.68	5016	2.49
B	HT29	816	Tagx5-dCas12a-VP64	911	NbALFA-p65	A	CD97	60.78	11393	3.33
B	HT29	816	Tagx5-dCas12a-VP64	912	NbALFA-p65-HSF1	A	CD26	12.99	3862	1.92
B	HT29	816	Tagx5-dCas12a-VP64	912	NbALFA-p65-HSF1	A	CD97	43.91	7887	2.3
B	HT29	816	Tagx5-dCas12a-VP64	913	NbALFA-VP64	A	CD26	7.74	3240	1.61
B	HT29	816	Tagx5-dCas12a-VP64	913	NbALFA-VP64	A	CD97	97.55	69698	20.36
B	HT29	816	Tagx5-dCas12a-VP64	914	NbALFA-p65	A	CD26	3.76	2584	1.28
B	HT29	816	Tagx5-dCas12a-VP64	914	NbALFA-p65	A	CD97	99.42	73633	21.51
B	HT29	816	Tagx5-dCas12a-VP64	915	NbALFA-p65-HSF1	A	CD26	4.37	2716	1.35
B	HT29	816	Tagx5-dCas12a-VP64	915	NbALFA-p65-HSF1	A	CD97	98.6	85296	24.92
B	HT29	816	Tagx5-dCas12a-VP64	907	NbALFA-VP64	B	CD26	84.85	25093	12.46
B	HT29	816	Tagx5-dCas12a-VP64	907	NbALFA-VP64	B	CD97	75.99	20871	6.1
B	HT29	816	Tagx5-dCas12a-VP64	908	NbALFA-p65	B	CD26	96.13	35543	17.65
B	HT29	816	Tagx5-dCas12a-VP64	908	NbALFA-p65	B	CD97	87.3	23805	6.95
B	HT29	816	Tagx5-dCas12a-VP64	909	NbALFA-p65-HSF1	B	CD26	94.215	34361	17.06
B	HT29	816	Tagx5-dCas12a-VP64	909	NbALFA-p65-HSF1	B	CD97	80.474	20497	5.99
B	HT29	816	Tagx5-dCas12a-VP64	910	NbALFA-VP64	B	CD26	10.37	3446	1.71
B	HT29	816	Tagx5-dCas12a-VP64	910	NbALFA-VP64	B	CD97	34.27	6182	1.81
B	HT29	816	Tagx5-dCas12a-VP64	911	NbALFA-p65	B	CD26	11.7	3629	1.8
B	HT29	816	Tagx5-dCas12a-VP64	911	NbALFA-p65	B	CD97	55.64	9480	2.77
B	HT29	816	Tagx5-dCas12a-VP64	912	NbALFA-p65-HSF1	B	CD26	18.09	4284	2.13
B	HT29	816	Tagx5-dCas12a-VP64	912	NbALFA-p65-HSF1	B	CD97	44.3	7900	2.31
B	HT29	816	Tagx5-dCas12a-VP64	913	NbALFA-VP64	B	CD26	5.35	2846	1.41
B	HT29	816	Tagx5-dCas12a-VP64	913	NbALFA-VP64	B	CD97	97.88	61845	18.07
B	HT29	816	Tagx5-dCas12a-VP64	914	NbALFA-p65	B	CD26	5.88	2893	1.44
B	HT29	816	Tagx5-dCas12a-VP64	914	NbALFA-p65	B	CD97	99.01	77076	22.52
B	HT29	816	Tagx5-dCas12a-VP64	915	NbALFA-p65-HSF1	B	CD26	4.25	2755	1.37
B	HT29	816	Tagx5-dCas12a-VP64	915	NbALFA-p65-HSF1	B	CD97	98.34	80473	23.51
B	HT29	N/A	N/A	N/A	N/A	N/A	CD26	0.755	2014	1
B	HT29	N/A	N/A	N/A	N/A	N/A	CD97	4.78	3423	1
B	HT29	816	Tagx5-dCas12a-VP64	N/A	N/A	N/A	CD26	0.636	1944	0.97
B	HT29	816	Tagx5-dCas12a-VP64	N/A	N/A	N/A	CD97	2.71	3210	0.94
B	A375	816	Tagx5-dCas12a-VP64	907	NbALFA-VP64	A	CD4	40.45	16334	22.84
B	A375	816	Tagx5-dCas12a-VP64	907	NbALFA-VP64	A	CD274	98.36	103578	6.13
B	A375	816	Tagx5-dCas12a-VP64	908	NbALFA-p65	A	CD4	82.4	58536	81.87
B	A375	816	Tagx5-dCas12a-VP64	908	NbALFA-p65	A	CD274	99.18	181151	10.72
B	A375	816	Tagx5-dCas12a-VP64	910	NbALFA-VP64	A	CD4	3.85	946	1.32
B	A375	816	Tagx5-dCas12a-VP64	910	NbALFA-VP64	A	CD274	99.479	15536	0.92
B	A375	816	Tagx5-dCas12a-VP64	911	NbALFA-p65	A	CD4	42.661	4041	5.65
B	A375	816	Tagx5-dCas12a-VP64	911	NbALFA-p65	A	CD274	98.98	19164	1.13
B	A375	816	Tagx5-dCas12a-VP64	913	NbALFA-VP64	A	CD4	0.292	669	0.94
B	A375	816	Tagx5-dCas12a-VP64	913	NbALFA-VP64	A	CD274	99.26	23590	1.4
B	A375	816	Tagx5-dCas12a-VP64	914	NbALFA-p65	A	CD4	0.211	666	0.93
B	A375	816	Tagx5-dCas12a-VP64	914	NbALFA-p65	A	CD274	99.63	50294	2.98
B	A375	816	Tagx5-dCas12a-VP64	907	NbALFA-VP64	B	CD4	43.61	14964	20.93
B	A375	816	Tagx5-dCas12a-VP64	907	NbALFA-VP64	B	CD274	99.84	100106	5.93
B	A375	816	Tagx5-dCas12a-VP64	908	NbALFA-p65	B	CD4	81.8	53729	75.15
B	A375	816	Tagx5-dCas12a-VP64	908	NbALFA-p65	B	CD274	99.79	172501	10.21
B	A375	816	Tagx5-dCas12a-VP64	910	NbALFA-VP64	B	CD4	4.31	970	1.36
B	A375	816	Tagx5-dCas12a-VP64	910	NbALFA-VP64	B	CD274	99.5	15232	0.9
B	A375	816	Tagx5-dCas12a-VP64	911	NbALFA-p65	B	CD4	36.356	3422	4.79
B	A375	816	Tagx5-dCas12a-VP64	911	NbALFA-p65	B	CD274	99.55	18369	1.09
B	A375	816	Tagx5-dCas12a-VP64	913	NbALFA-VP64	B	CD4	0.158	692	0.97
B	A375	816	Tagx5-dCas12a-VP64	913	NbALFA-VP64	B	CD274	99.31	23401	1.39
B	A375	816	Tagx5-dCas12a-VP64	914	NbALFA-p65	B	CD4	0.19	682	0.95
B	A375	816	Tagx5-dCas12a-VP64	914	NbALFA-p65	B	CD274	99.67	49781	2.95
B	A375	N/A	N/A	N/A	N/A	N/A	CD4	0.089	715	1
B	A375	N/A	N/A	N/A	N/A	N/A	CD274	97.82	16895	1
B	A375	816	Tagx5-dCas12a-VP64	N/A	N/A	N/A	CD4	0.33	761	1.06
B	A375	816	Tagx5-dCas12a-VP64	N/A	N/A	N/A	CD274	0.82	598	0.04
B	HCC2429	816	Tagx5-dCas12a-VP64	907	NbALFA-VP64	A	CD4	2.58	642	1.87
B	HCC2429	816	Tagx5-dCas12a-VP64	908	NbALFA-p65	A	CD4	23.89	4008	11.65
B	HCC2429	816	Tagx5-dCas12a-VP64	909	NbALFA-p65-HSF1	A	CD4	6.77	1445	4.2
B	HCC2429	816	Tagx5-dCas12a-VP64	910	NbALFA-VP64	A	CD4	0.095	327	0.95
B	HCC2429	816	Tagx5-dCas12a-VP64	911	NbALFA-p65	A	CD4	8.32	1178	3.42
B	HCC2429	816	Tagx5-dCas12a-VP64	912	NbALFA-p65-HSF1	A	CD4	1.556	542	1.58
B	HCC2429	816	Tagx5-dCas12a-VP64	913	NbALFA-VP64	A	CD4	0	338	0.98
B	HCC2429	816	Tagx5-dCas12a-VP64	914	NbALFA-p65	A	CD4	0.019	347	1.01
B	HCC2429	816	Tagx5-dCas12a-VP64	915	NbALFA-p65-HSF1	A	CD4	0.026	387	1.13
B	HCC2429	816	Tagx5-dCas12a-VP64	907	NbALFA-VP64	A	CD274	44.878	10241	19.04
B	HCC2429	816	Tagx5-dCas12a-VP64	908	NbALFA-p65	A	CD274	85.482	49461	91.93
B	HCC2429	816	Tagx5-dCas12a-VP64	909	NbALFA-p65-HSF1	A	CD274	59.62	29380	54.61
B	HCC2429	816	Tagx5-dCas12a-VP64	910	NbALFA-VP64	A	CD274	9.449	1782	3.31
B	HCC2429	816	Tagx5-dCas12a-VP64	911	NbALFA-p65	A	CD274	18.362	3248	6.04
B	HCC2429	816	Tagx5-dCas12a-VP64	912	NbALFA-p65-HSF1	A	CD274	9.01	2301	4.28
B	HCC2429	816	Tagx5-dCas12a-VP64	913	NbALFA-VP64	A	CD274	12.56	2825	5.25
B	HCC2429	816	Tagx5-dCas12a-VP64	914	NbALFA-p65	A	CD274	37.74	7716	14.34
B	HCC2429	816	Tagx5-dCas12a-VP64	915	NbALFA-p65-HSF1	A	CD274	16.33	3711	6.9
B	HCC2429	816	Tagx5-dCas12a-VP64	907	NbALFA-VP64	B	CD4	1.97	540	0.81
B	HCC2429	816	Tagx5-dCas12a-VP64	908	NbALFA-p65	B	CD4	24.44	4106	6.17
B	HCC2429	816	Tagx5-dCas12a-VP64	909	NbALFA-p65-HSF1	B	CD4	6.25	1234	1.85
B	HCC2429	816	Tagx5-dCas12a-VP64	910	NbALFA-VP64	B	CD4	0.096	350	0.53
B	HCC2429	816	Tagx5-dCas12a-VP64	911	NbALFA-p65	B	CD4	8.4	1096	1.65
B	HCC2429	816	Tagx5-dCas12a-VP64	912	NbALFA-p65-HSF1	B	CD4	2.08	574	0.86
B	HCC2429	816	Tagx5-dCas12a-VP64	913	NbALFA-VP64	B	CD4	0	342	0.51
B	HCC2429	816	Tagx5-dCas12a-VP64	914	NbALFA-p65	B	CD4	0	350	0.53
B	HCC2429	816	Tagx5-dCas12a-VP64	915	NbALFA-p65-HSF1	B	CD4	0.025	401	0.6
B	HCC2429	816	Tagx5-dCas12a-VP64	907	NbALFA-VP64	B	CD274	45.41	10182	8.25
B	HCC2429	816	Tagx5-dCas12a-VP64	908	NbALFA-p65	B	CD274	86.09	50868	41.22
B	HCC2429	816	Tagx5-dCas12a-VP64	909	NbALFA-p65-HSF1	B	CD274	62.6	37453	30.35
B	HCC2429	816	Tagx5-dCas12a-VP64	910	NbALFA-VP64	B	CD274	9.62	1737	1.41
B	HCC2429	816	Tagx5-dCas12a-VP64	911	NbALFA-p65	B	CD274	18.54	4107	3.33
B	HCC2429	816	Tagx5-dCas12a-VP64	912	NbALFA-p65-HSF1	B	CD274	10.33	2643	2.14
B	HCC2429	816	Tagx5-dCas12a-VP64	913	NbALFA-VP64	B	CD274	12.981	2895	2.35
B	HCC2429	816	Tagx5-dCas12a-VP64	914	NbALFA-p65	B	CD274	34.664	7083	5.74
B	HCC2429	816	Tagx5-dCas12a-VP64	915	NbALFA-p65-HSF1	B	CD274	19.73	4090	3.31
B	HCC2429	816	Tagx5-dCas12a-VP64	N/A	N/A	N/A	CD4	0	382	1.11
B	HCC2429	N/A	N/A	N/A	N/A	N/A	CD4	0	344	1
B	HCC2429	N/A	N/A	N/A	N/A	N/A	CD274	0.808	538	1
B	HCC2429	816	Tagx5-dCas12a-VP64	N/A	N/A	N/A	CD274	1.03	622	1.16
B	HT29	816	Tagx5-dCas12a-VP64	907	NbALFA-VP64	A	CD4	96.9	162651	809.21
B	HT29	816	Tagx5-dCas12a-VP64	907	NbALFA-VP64	A	CD274	99	34517	27.77
B	HT29	816	Tagx5-dCas12a-VP64	908	NbALFA-p65	A	CD4	98.12	118887	591.48
B	HT29	816	Tagx5-dCas12a-VP64	908	NbALFA-p65	A	CD274	99.5	36008	28.97
B	HT29	816	Tagx5-dCas12a-VP64	909	NbALFA-p65-HSF1	A	CD4	99.11	219319	1091.14
B	HT29	816	Tagx5-dCas12a-VP64	909	NbALFA-p65-HSF1	A	CD274	99.5	52938	42.59
B	HT29	816	Tagx5-dCas12a-VP64	910	NbALFA-VP64	A	CD4	89.6	19960	99.3
B	HT29	816	Tagx5-dCas12a-VP64	910	NbALFA-VP64	A	CD274	96.3	11661	9.38
B	HT29	816	Tagx5-dCas12a-VP64	911	NbALFA-p65	A	CD4	96.5	40940	203.68
B	HT29	816	Tagx5-dCas12a-VP64	911	NbALFA-p65	A	CD274	97.7	17054	13.72
B	HT29	816	Tagx5-dCas12a-VP64	912	NbALFA-p65-HSF1	A	CD4	96	35356	175.9
B	HT29	816	Tagx5-dCas12a-VP64	912	NbALFA-p65-HSF1	A	CD274	97.8	13588	10.93
B	HT29	816	Tagx5-dCas12a-VP64	913	NbALFA-VP64	A	CD4	26.56	1914	9.52
B	HT29	816	Tagx5-dCas12a-VP64	913	NbALFA-VP64	A	CD274	98.08	30920	24.88
B	HT29	816	Tagx5-dCas12a-VP64	914	NbALFA-p65	A	CD4	35.45	2864	14.25
B	HT29	816	Tagx5-dCas12a-VP64	914	NbALFA-p65	A	CD274	99.48	36407	29.29
B	HT29	816	Tagx5-dCas12a-VP64	915	NbALFA-p65-HSF1	A	CD4	24.37	1998	9.94
B	HT29	816	Tagx5-dCas12a-VP64	915	NbALFA-p65-HSF1	A	CD274	99.06	38104	30.65
B	HT29	816	Tagx5-dCas12a-VP64	907	NbALFA-VP64	B	CD4	97.8	178261	886.87
B	HT29	816	Tagx5-dCas12a-VP64	907	NbALFA-VP64	B	CD274	99	38898	31.29
B	HT29	816	Tagx5-dCas12a-VP64	908	NbALFA-p65	B	CD4	99.11	125706	625.4
B	HT29	816	Tagx5-dCas12a-VP64	908	NbALFA-p65	B	CD274	99.5	31866	25.64
B	HT29	816	Tagx5-dCas12a-VP64	909	NbALFA-p65-HSF1	B	CD4	99.28	223178	1110.34
B	HT29	816	Tagx5-dCas12a-VP64	909	NbALFA-p65-HSF1	B	CD274	99.7	55716	44.82
B	HT29	816	Tagx5-dCas12a-VP64	910	NbALFA-VP64	B	CD4	88.32	16031	79.76
B	HT29	816	Tagx5-dCas12a-VP64	910	NbALFA-VP64	B	CD274	95.4	11017	8.86
B	HT29	816	Tagx5-dCas12a-VP64	911	NbALFA-p65	B	CD4	98.1	31549	156.96
B	HT29	816	Tagx5-dCas12a-VP64	911	NbALFA-p65	B	CD274	97.6	13721	11.04
B	HT29	816	Tagx5-dCas12a-VP64	912	NbALFA-p65-HSF1	B	CD4	91.5	33450	166.42
B	HT29	816	Tagx5-dCas12a-VP64	912	NbALFA-p65-HSF1	B	CD274	96.4	14406	11.59
B	HT29	816	Tagx5-dCas12a-VP64	913	NbALFA-VP64	B	CD4	18.17	1125	5.6
B	HT29	816	Tagx5-dCas12a-VP64	913	NbALFA-VP64	B	CD274	98.43	27467	22.1
B	HT29	816	Tagx5-dCas12a-VP64	914	NbALFA-p65	B	CD4	38.75	3354	16.69
B	HT29	816	Tagx5-dCas12a-VP64	914	NbALFA-p65	B	CD274	99.06	36833	29.63
B	HT29	816	Tagx5-dCas12a-VP64	915	NbALFA-p65-HSF1	B	CD4	24.39	2025	10.07
B	HT29	816	Tagx5-dCas12a-VP64	915	NbALFA-p65-HSF1	B	CD274	99.22	34724	27.94
B	HT29	N/A	N/A	N/A	N/A	N/A	CD4	0.124	201	1
B	HT29	N/A	N/A	N/A	N/A	N/A	CD274	45.93	1243	1
B	HT29	816	Tagx5-dCas12a-VP64	N/A	N/A	N/A	CD4	0.346	207	1.03
B	HT29	816	Tagx5-dCas12a-VP64	N/A	N/A	N/A	CD274	62.58	1613	1.3
